# GABA_A_ receptor gating imaged on the millisecond timescale

**DOI:** 10.1101/2025.09.29.679341

**Authors:** Daniel B. Mihaylov, Tomas Malinauskas, Gisela D. Cymes, Jonas Miehling, Veronica T. Chang, Katerina Naydenova, Claudio Grosman, A. Radu Aricescu

**Affiliations:** MRC Laboratory of Molecular Biology, Francis Crick Avenue, Cambridge, CB2 0QH, UK; Division of Structural Biology, Centre for Human Genetics, University of Oxford, Oxford, OX3 7BN, UK; Department of Molecular and Integrative Physiology, University of Illinois at Urbana-Champaign, Urbana, IL 61801, USA

## Abstract

Type-A γ-aminobutyric receptors (GABA_A_Rs) are fast pentameric ligand gated ion channels (pLGICs)^1–5^. Within a millisecond, saturating agonist concentrations trigger activity bursts consisting of high-frequency fluctuations between conductive and non-conductive states^6,7^. These can last for tens to hundreds of milliseconds until, stochastically, receptors adopt stable, long-lived, desensitised conformations^2,8,9^. This highly dynamic process, known as gating, controls transient passages of chloride ions across plasma membranes to enable neurotransmission and other fundamental processes in animal physiology^10–12^. The conformational transitions inside activity bursts, inferred from electrophysiology, have remained inaccessible to structural biology investigation. Here we describe the gating motions of three GABA_A_ receptor variants imaged within the first 10 milliseconds of agonist application by cryogenic electron microscopy (cryo-EM)^13^. We illustrate how activation and desensitisation proceed through multiple asymmetric states, supported by major secondary, tertiary and quaternary structural rearrangements, and demonstrate that the same gating principles apply to both homomeric and heteromeric GABA_A_Rs. Furthermore, we show that cholesterol and phospholipids stabilise newly formed inter-subunit interfaces and obstruct channel pores in short-lived desensitised states, while phosphatidylinositol 4,5-bisphosphate (PIP_2_) precludes the opening of both α1β3 and α1β3γ2 GABA_A_R channels. Our results provide a novel framework to interpret decades of electrophysiology observations and suggest a broadly applicable approach to investigate mechanistically the vast arrays of physiological and pharmacological modulators of GABA_A_Rs^5,14^ and other fast neurotransmitter receptors^15,16^. Moreover, the subunit interfaces and lipid-binding pockets that form and disappear during GABA_A_R gating provide new opportunities to discover modulators with improved specificity and therapeutic properties.

**One sentence summary:** Single-particle cryo-EM was used to explore the dynamic conformational landscape of three human GABA_A_ receptor variants within the first 10 milliseconds of interaction with their neurotransmitter agonists.

---

Vertebrate pLGICs are a large class of cell-surface receptors that mediate the fast signalling actions of neurotransmitters including γ-aminobutyric acid (GABA), acetylcholine, serotonin, glycine and histamine^8,16^. The term “fast” covers almost six orders of magnitude: from microseconds to seconds^2,17–19^. This range reflects the vast potential of pentameric assembly diversity, the impact of membrane lipids, post-translational modifications and a plethora of positive and negative allosteric modulators, natural and synthetic^5,20–22^. Neurotransmitter agonists bind to orthosteric pockets formed between extracellular domain (ECD) interfaces, under so-called loops C, a feature structurally conserved across all pLGIC families. However, the molecular “gates” that control the flow of ions across cellular membranes are located in the transmembrane domain (TMD) region, approximately 50-60 Å away from these sites^9,23–28^. The current wisdom is that pLGICs obey a classic “Monod-Wyman-Changeux” (MWC) gating mechanism whereby receptors oscillate between closed and open states through cooperative and symmetric quaternary structure changes, which can be preferentially stabilised by small molecule ligands^16,29–31^. Structural results, so far, have been consistent with this model. Upon agonist binding, loops C are stabilised in “closed” conformations that “cap” the orthosteric sites as a result of inwards ECD tilting, counter- clockwise rotation and overall compaction, a mechanism described as “unblooming”^29^ or “lock and pull”^26^. These conformational changes are transmitted to the TMD resulting in a transient, concerted and (pseudo)symmetric opening of the activation gate while the desensitisation gate closes^26–28^. However, with a single exception, all pLGIC structures reported to date have been solved at equilibrium and did not sample time windows that are meaningful for the physiological gating process. The exception comes from classic work in tubular crystals grown from the *Torpedo marmorata* electric organ membranes, where an open nAChR conformation has been observed upon brief (less than 5 ms) agonist incubation^32,33^. However, such reconstructions are limited in resolution, and most ion channels do not form tubular lattice arrangements. As a result, the pLGIC gating mechanism remains unknown owing to the lack of structural information beyond highly stable, equilibrium snapshots.

Electrophysiology studies, with their high temporal resolution, suggest that the pLGIC gating process is considerably more complex. For example, GABA_A_ receptors undergo millisecond-scale transitions among conductive and non-conductive states^2,6,7^ that could be driven by independent movements of individual subunits^34^. Molecular dynamics simulations of glycine receptors suggest that a degree of activation gate asymmetry might be essential for channel opening^35^. Intriguingly, asymmetric structures at equilibrium have occasionally been observed^36–39^ but their significance remains unclear. In extreme cases, such asymmetric conformations are, unambiguously, sample preparation artefacts^40–43^, which highlights the challenges and potential pitfalls of studying pLGICs in non-native environments.

Here we report how three prototypical human GABA_A_R variants, reconstituted in brain-lipid nanodiscs, gate on a physiologically meaningful timescale.
