## Supplementary Table 1 for "GABA_A_ receptor gating imaged on the millisecond timescale"

### Sheet: ECD-TMD interface analysis
	Surface Area ECD-TMD interface (Å2)					ΔiG ECD-TMD interface (kcal/mol)
	β3-A-ECD/ β3-A-TMD	β3-B-ECD/ β3-B-TMD	β3-C-ECD/ β3-C-TMD	β3-D-ECD/ β3-D-TMD	β3-E-ECD/ β3-E-TMD	β3-A-ECD/ β3-A-TMD	β3-B-ECD/ β3-B-TMD	β3-C-ECD/ β3-C-TMD	β3-D-ECD/ β3-D-TMD	β3-E-ECD/ β3-E-TMD
β3 homomer resting C5 (sym)	634.4	634.4	634.4	634.4	634.4	-10	-10	-10	-10	-10
β3 homomer bound-closed C5 (sym)	658.6	657.2	658.6	657.4	659.9	-9.5	-9.5	-9.4	-9.4	-9.5
β3 homomer bound-closed (asym)	657.1	620.5	663.1	631.3	667.2	-8.9	-9.2	-10.1	-9.6	-8
β3 homomer open (asym)	688.2	681.9	624.6	632.3	639.8	-11.2	-10.2	-10.6	-9.9	-10.3
β3 homomer desensitised (asym)	717.2	682.6	685	666.7	702.6	-10.4	-9.9	-9.5	-10.3	-10.2
β3 homomer desensitised C5 (sym)	686.5	686.5	686.5	686.5	686.5	-9.6	-9.6	-9.6	-9.6	-9.6
	Surface Area ECD-TMD interface (Å2)					ΔiG ECD-TMD interface (kcal/mol)
	ɑ1-A-ECD/ ɑ1-A-TMD	β3-B-ECD/ β3-B-TMD	β3-C-ECD/ β3-C-TMD	ɑ1-D-ECD/ ɑ1-D-TMD	β3-E-ECD/ β3-E-TMD	ɑ1-A-ECD/ ɑ1-A-TMD	β3-B-ECD/ β3-B-TMD	β3-C-ECD/ β3-C-TMD	ɑ1-D-ECD/ ɑ1-D-TMD	β3-E-ECD/ β3-E-TMD
ɑ1β3 diheteromer resting (sym)	647.5	634.3	661.3	608.3	627.8	-9.9	-9	-9.7	-11.5	-9.3
ɑ1β3 diheteromer bound-closed (sym)	600.2	657.9	679.1	617.1	646	-9.3	-9.2	-10.1	-10.9	-8.7
ɑ1β3 diheteromer branch1 bound-closed1 (asym)	658.2	700.7	690.9	575.6	693.5	-12	-10	-10.9	-11.2	-10.8
ɑ1β3 diheteromer branch1 bound-closed2 (asym)	654.2	724.5	620	630	679.8	-12.3	-10.3	-10.2	-11.2	-10.3
ɑ1β3 diheteromer branch1 open (asym)	601.2	604.6	632.1	648.9	610.7	-10.7	-9.5	-10.4	-12	-10.4
ɑ1β3 diheteromer branch1 des (asym)	593.3	600.2	676.6	585.3	634	-10.7	-8.3	-10.2	-10.3	-9.9
ɑ1β3 diheteromer branch2 bound-closed (asym)	654.7	708.8	617.8	655.1	704.6	-11.5	-10.4	-9.1	-9.6	-10.9
ɑ1β3 diheteromer branch2 open (asym)	634.4	680.6	691.1	669.6	683.9	-11	-9.7	-10.2	-12.7	-10
ɑ1β3 diheteromer branch2 des (asym)	644.8	664.2	682.2	626.3	683	-11.2	-10	-10	-11.9	-10.3
ɑ1β3 diheteromer desensitised (sym)	647.1	688.5	713.3	671.4	698.6	-9.9	-9.9	-9.8	-12.6	-10.1
	Surface Area ECD-TMD interface (Å2)					ΔiG ECD-TMD interface (kcal/mol)
	ɑ1-A-ECD/ ɑ1-A-TMD	β3-B-ECD/ β3-B-TMD	γ2-C-ECD/ γ2-C-TMD	ɑ1-D-ECD/ ɑ1-D-TMD	β3-E-ECD/ β3-E-TMD	ɑ1-A-ECD/ ɑ1-A-TMD	β3-B-ECD/ β3-B-TMD	γ2-C-ECD/ γ2-C-TMD	ɑ1-D-ECD/ ɑ1-D-TMD	β3-E-ECD/ β3-E-TMD
ɑ1β3γ2 triheteromer resting (sym)	622.2	644.2	667.2	626.7	646.2	-11.3	-9.2	-13	-11.2	-9.4
ɑ1β3γ2 triheteromer bound-closed (sym)	638.6	659.9	649.3	595.6	663.7	-11.6	-9.4	-12.5	-11.5	-10
ɑ1β3γ2 triheteromer bound-closed (asym)	676.4	658.2	633.7	632.7	657	-11.8	-10.5	-11.7	-12.5	-10.7
ɑ1β3γ2 triheteromer open1 (asym)	689.8	698.7	667.2	672.7	700.4	-12.8	-11.1	-13.7	-14.2	-10.1
ɑ1β3γ2 triheteromer desensitised1 (asym)	637	692.8	610.1	644.3	648.1	-11.5	-11.1	-12	-11.2	-9.7
ɑ1β3γ2 triheteromer open2 (asym)	630.7	681.7	681.8	637	668	-11.1	-10	-13.5	-11.8	-10
ɑ1β3γ2 triheteromer desensitised2 (asym)	625.6	678.1	758.9	620.8	723.9	-10.9	-10	-13.4	-10.3	-10.3
ɑ1β3γ2 triheteromer desensitised (sym)	679.6	704.2	682.2	661.7	700	-11.3	-10.5	-13.3	-11.9	-10.2

### Sheet: TMD-TMD interface analysis
	Surface Area TMD-TMD interface (Å2)					ΔiG TMD-TMD interface (kcal/mol)
	β3-A/ β3-B	β3-B/ β3-C	β3-C/ β3-D	β3-D/ β3-E	β3-E/ β3-A	β3-A/ β3-B	β3-B/ β3-C	β3-C/ β3-D	β3-D/ β3-E	β3-E/ β3-A
β3 homomer resting C5 (sym)	1309.3	1309.3	1309.3	1309.3	1309.3	-24.8	-24.8	-24.8	-24.8	-24.8
β3 homomer bound-closed C5 (sym)	1314.6	1311.1	1315	1304.7	1312.8	-28.4	-28.5	-28.4	-28.3	-28.4
β3 homomer bound-closed (asym)	1198	920.7	938.3	1147.5	1200.5	-27.2	-16.1	-17	-24.8	-26.3
β3 homomer open (asym)	1084.6	976.9	934.8	634.2	1015.4	-21.5	-21.1	-18.2	-12.5	-22.1
β3 homomer desensitised (asym)	896.5	1121.1	1047.6	280.2	1008.3	-17.2	-19.6	-17.1	-3.5	-19.2
β3 homomer desensitised C5 (sym)	1011.4	1011.4	1011.4	1011.4	1011.4	-20	-20	-20	-20	-20
	Surface Area TMD-TMD interface (Å2)					ΔiG TMD-TMD interface (kcal/mol)
	ɑ1-A/ β3-B	β3-B/ β3-C	β3-C/ ɑ1-D	ɑ1-D/ β3-E	β3-E/ ɑ1-A	ɑ1-A/ β3-B	β3-B/ β3-C	β3-C/ ɑ1-D	ɑ1-D/ β3-E	β3-E/ ɑ1-A
ɑ1β3 diheteromer resting (sym)	1316.8	1331.9	1179.8	1294.3	1166.9	-25.2	-26.3	-25.3	-25.5	-23.8
ɑ1β3 diheteromer bound-closed (sym)	1282.1	1291.5	1070.3	1317	1145.8	-27.1	-27	-23.1	-26.5	-21.7
ɑ1β3 diheteromer branch1 bound-closed1 (asym)	1076.5	961.5	959.4	1106.5	1078.3	-19	-19.5	-15	-19.3	-22
ɑ1β3 diheteromer branch1 bound-closed2 (asym)	788.2	1018.2	528.9	1084.7	963.8	-13.8	-24	-8.5	-17.2	-19.5
ɑ1β3 diheteromer branch1 open (asym)	1072.8	284.1	654.4	386	822.5	-21.8	-3.1	-14.5	-7.5	-15.5
ɑ1β3 diheteromer branch1 des (asym)	1268.8	271.9	695.6	336.4	787.6	-24.5	-4.5	-14.9	-6.8	-18.3
ɑ1β3 diheteromer branch2 bound-closed (asym)	953	652.2	831.6	1082.3	1015.7	-17.3	-13.9	-10.9	-18.2	-21.3
ɑ1β3 diheteromer branch2 open (asym)	1108.3	578.6	890.9	1120	572.6	-18.7	-9.2	-19.6	-17	-11.6
ɑ1β3 diheteromer branch2 des (asym)	883.5	1033.5	1084.9	500.5	922.8	-14.6	-18.8	-22	-6.3	-17.5
ɑ1β3 diheteromer desensitised (sym)	1094	926.5	1048	1092	971	-17.9	-17	-20.7	-17.7	-18.1
	Surface Area TMD-TMD interface (Å2)					ΔiG TMD-TMD interface (kcal/mol)
	ɑ1-A/ β3-B	β3-B/ γ2-C	γ2-C/ ɑ1-D	ɑ1-D/ β3-E	β3-E/ ɑ1-A	ɑ1-A/ β3-B	β3-B/ γ2-C	γ2-C/ ɑ1-D	ɑ1-D/ β3-E	β3-E/ ɑ1-A
ɑ1β3γ2 triheteromer resting (sym)	1328.5	1150.5	1188.3	1318.5	1201.7	-26.9	-23.5	-23.3	-26.5	-19.8
ɑ1β3γ2 triheteromer bound-closed (sym)	1343.1	1162.8	1198.9	1350.8	1150.6	-26	-23.6	-22	-25.8	-21.6
ɑ1β3γ2 triheteromer bound-closed (asym)	1058.9	133	797.7	1121.6	1063.2	-20.9	-0.6	-15.5	-20.3	-17.4
ɑ1β3γ2 triheteromer open1 (asym)	1119.9	609.7	939	1064.2	1130.1	-22	-9.7	-17.2	-20.3	-18.4
ɑ1β3γ2 triheteromer desensitised1 (asym)	1136.6	267.4	920	369.4	813.2	-21.5	-2.9	-18.4	-5	-15.8
ɑ1β3γ2 triheteromer open2 (asym)	1190.5	377.4	888.1	926.1	775.7	-23.1	-5.9	-17.7	-14.1	-13.8
ɑ1β3γ2 triheteromer desensitised2 (asym)	1268.1	592.1	885.5	1187.4	871.7	-23	-11.1	-18	-20	-17.7
ɑ1β3γ2 triheteromer desensitised (sym)	1103.6	989.6	1011.9	1039.8	1022.1	-19.5	-21	-21.7	-20.1	-19.5

### Sheet: ECD-ECD interface analysis
	Surface Area ECD-ECD interface (Å2)					ΔiG ECD-ECD interface (kcal/mol)
	β3-A/ β3-B	β3-B/ β3-C	β3-C/ β3-D	β3-D/ β3-E	β3-E/ β3-A	β3-A/ β3-B	β3-B/ β3-C	β3-C/ β3-D	β3-D/ β3-E	β3-E/ β3-A
β3 homomer resting C5 (sym)	1461.8	1461.8	1461.8	1461.8	1461.8	-16.7	-16.7	-16.8	-16.7	-16.7
β3 homomer bound-closed C5 (sym)	1444	1441	1443.7	1442.8	1443	-12.4	-12.3	-12.4	-12.4	-12.5
β3 homomer bound-closed (asym)	1506.2	1435.4	1480.6	1459.3	1491.2	-15.5	-14	-16.1	-14.6	-15.3
β3 homomer open (asym)	1501.3	1426	1476.8	1461.5	1496	-15	-13.9	-14.7	-14.7	-16.3
β3 homomer desensitised (asym)	1507.4	1468	1516.5	1471.4	1495.2	-14.9	-14.4	-14.2	-14.3	-14.5
β3 homomer desensitised C5 (sym)	1449.4	1449.4	1449.4	1449.4	1449.4	-13.9	-13.9	-13.9	-13.9	-13.9
	Surface Area ECD-ECD interface (Å2)					ΔiG ECD-ECD interface (kcal/mol)
	ɑ1-A/ β3-B	β3-B/ β3-C	β3-C/ ɑ1-D	ɑ1-D/ β3-E	β3-E/ ɑ1-A	ɑ1-A/ β3-B	β3-B/ β3-C	β3-C/ ɑ1-D	ɑ1-D/ β3-E	β3-E/ ɑ1-A
ɑ1β3 diheteromer resting (sym)	1370.2	1458.8	1449	1265.2	1486.8	-16.2	-13	-12.4	-16.2	-12.8
ɑ1β3 diheteromer bound-closed (sym)	1474.1	1410.2	1445	1472.8	1427.5	-16.8	-13.2	-11.6	-18.5	-12.9
ɑ1β3 diheteromer branch1 bound-closed1 (asym)	1472.6	1443.6	1444.7	1473.1	1490.1	-17.4	-14.5	-12	-14.9	-13.7
ɑ1β3 diheteromer branch1 bound-closed2 (asym)	1431.8	1446.8	1443.9	1453.9	1459	-15.3	-12.2	-12.8	-16.9	-13
ɑ1β3 diheteromer branch1 open (asym)	1450.3	1440.3	1424.6	1437.9	1483	-15.7	-12.3	-12.1	-16.7	-12.3
ɑ1β3 diheteromer branch1 des (asym)	1468.1	1415	1436.9	1446.6	1470.2	-17.2	-11.9	-13.5	-18.2	-12.3
ɑ1β3 diheteromer branch2 bound-closed (asym)	1477.9	1438.1	1427.5	1464.6	1454.8	-15.8	-14.9	-12.1	-15.3	-12.9
ɑ1β3 diheteromer branch2 open (asym)	1467.7	1422.7	1423.9	1447.2	1451.6	-15.3	-13.7	-11.5	-16.2	-12.8
ɑ1β3 diheteromer branch2 des (asym)	1445.2	1439.1	1439.7	1455.6	1472.9	-15.5	-13.3	-11.7	-16.4	-12.9
ɑ1β3 diheteromer desensitised (sym)	1468.8	1438.3	1464.8	1460.2	1481.4	-15.5	-13.3	-10.9	-15.7	-12.6
	Surface Area ECD-ECD interface (Å2)					ΔiG ECD-ECD interface (kcal/mol)
	ɑ1-A/ β3-B	β3-B/ γ2-C	γ2-C/ ɑ1-D	ɑ1-D/ β3-E	β3-E/ ɑ1-A	ɑ1-A/ β3-B	β3-B/ γ2-C	γ2-C/ ɑ1-D	ɑ1-D/ β3-E	β3-E/ ɑ1-A
ɑ1β3γ2 triheteromer resting (sym)	1153.9	1444.1	1288.5	1107.8	1477.5	-11.5	-13	-7.8	-12.5	-10.2
ɑ1β3γ2 triheteromer bound-closed (sym)	1418.7	1463.6	1192.1	1465.5	1432.4	-14.9	-13.4	-8.7	-17.8	-11.5
ɑ1β3γ2 triheteromer bound-closed (asym)	1425.4	1455.1	1226.9	1489.4	1444.2	-15	-13.8	-8.8	-15.4	-12.2
ɑ1β3γ2 triheteromer open1 (asym)	1482.4	1484.6	1227.6	1501	1431.8	-16.1	-13	-6.6	-16.3	-11.6
ɑ1β3γ2 triheteromer desensitised1 (asym)	1481.1	1467.6	1281.8	1484.5	1448.5	-17.3	-15.2	-8.5	-16.8	-10.7
ɑ1β3γ2 triheteromer open2 (asym)	1388.6	1419.1	1273.7	1420.5	1447.8	-14.8	-13.6	-6.7	-14.8	-10.6
ɑ1β3γ2 triheteromer desensitised2 (asym)	1476.8	1483.9	1173.1	1469.3	1452.9	-15.9	-11.5	-6.8	-15.3	-11.8
ɑ1β3γ2 triheteromer desensitised (sym)	1485.2	1489.4	1259.2	1484.4	1428.6	-15.8	-14	-7.1	-15.9	-11
